# Where do the Dmanisi hominins fit on the human evolutionary tree?

**DOI:** 10.1101/2025.03.01.639363

**Authors:** Debbie Argue, José María Bermúdez de Castro, Michael S. Y. Lee, Maria Martinón-Torres

## Abstract

Archeological excavations at the site of Dmanisi in the Republic of Georgia have yielded a rich assemblage of hominin fossil remains, as well as lithic artefacts and bones of fossil fauna. The site is considered to be between 1.95 Ma and 1.77 Ma (Gabunia et al. 2000b) and presents us with the first skeletal evidence of hominins to emerge from Africa, a key event in human evolution. Their morphology, and the degree of morphological variation observed among the assemblage, has generated considerable controversy about their affinities and heterogeneity. Here we use parsimony analyses to test the competing hypotheses for Dmanisi hominins employing characters from the cranium, mandible, dentition, and postcranium; and we address anomalies in endocranial volume, dentition and mandibular structure among the assemblage. We propose that the Dmanisi hominins are not *Homo erectus*, and that two species are represented among the assemblage: one comprises *Homo georgicus* and the other an as yet unnamed species. Our review of the dating of the Dmanisi site leads us to propose that *Homo georgicus* was probably present by 1.8 Ma and that the other hominins recovered from the Dmanisi excavations accumulated at some time or times during the reverse polarity of 1.07 Ma and 1.77 Ma. The specific, individual, ages of these hominins remain unknown.
