## Supplementary Table S3 for "Where do the Dmanisi hominins fit on the human evolutionary tree?"

### Sheet: Sheet1
	Pongo	Gorilla	Pan	H floresiensis	H erectus	H habilis	A afarensis	A africanus	A sediba	H sapiens	H naledi	D4500 D2600	D2282	D2700 D2735	D2280	H ergaster sl
Pongo
Gorilla	0.0842105
Pan	0.122222	0.188889
H floresiensis	0.551724	0.551724	0.613636
H erectus	0.422535	0.380282	0.486111	0.382353
H habilis	0.353659	0.402439	0.432099	0.346154	0.225352
A afarensis	0.303371	0.292135	0.263736	0.322222	0.347222	0.222222
A africanus	0.287356	0.298851	0.275862	0.317647	0.246575	0.202532	0.21978
A sediba	0.365079	0.349206	0.446154	0.396825	0.32	0.339286	0.238806	0.21875
H sapiens	0.606383	0.712766	0.65625	0.612903	0.36	0.352941	0.515464	0.462366	0.536232
H naledi	0.428571	0.482143	0.5	0.377358	0.297872	0.24	0.333333	0.267857	0.325	0.37931
D4500 D2600	0.424658	0.424658	0.528571	0.414286	0.355932	0.328358	0.295775	0.333333	0.38	0.643836	0.416667
D2282	0.576923	0.615385	0.62	0.479167	0.5625	0.307692	0.425926	0.333333	0.627907	0.45283	0.424242	0.590909
D2700 D2735	0.541667	0.597222	0.614286	0.573529	0.428571	0.385714	0.371429	0.314286	0.490196	0.416667	0.456522	0.5	0.3
D2280	0.481481	0.740741	0.62963	0.68	0.259259	0.407407	0.4	0.576923	0.533333	0.37037	0.473684	0.518519	0.444444	0.32
H ergaster sl	0.426966	0.483146	0.511111	0.367816	0.166667	0.219512	0.369565	0.333333	0.265625	0.258065	0.285714	0.444444	0.37037	0.410959	0.37037
