## Supplementary Table S4 for "Where do the Dmanisi hominins fit on the human evolutionary tree?"

### Sheet: Sheet1
	Pongo	Gorilla	Pan	H floresiensis	H erectus	H habilis	A afarensis	A africanus	A sediba	H sapiens	H naledi	D4500 D2600	D2282	D2700 D2735	D2280	H ergaster sl
Pongo
Gorilla	0.10101
Pan	0.148936	0.191489
H floresiensis	0.555556	0.544444	0.608696
H erectus	0.426667	0.373333	0.486842	0.366197
H habilis	0.360465	0.395349	0.435294	0.345679	0.213333
A afarensis	0.322581	0.301075	0.260417	0.319149	0.328947	0.223529
A africanus	0.296703	0.285714	0.271739	0.314607	0.233766	0.192771	0.208333
A sediba	0.363636	0.348485	0.463768	0.409091	0.301887	0.322034	0.253521	0.220588
H sapiens	0.622449	0.714286	0.673267	0.608247	0.379747	0.370787	0.529412	0.479592	0.561644
H naledi	0.440678	0.474576	0.516667	0.392857	0.32	0.264151	0.377049	0.283333	0.363636	0.387097
D4500 D2600	0.447368	0.434211	0.547945	0.416667	0.354839	0.328571	0.297297	0.333333	0.384615	0.644737	0.44
D2282	0.6	0.6	0.622642	0.48	0.568627	0.327273	0.438596	0.333333	0.644444	0.464286	0.428571	0.574468
D2700 D2735	0.554054	0.608108	0.625	0.57971	0.430769	0.388889	0.375	0.319444	0.490566	0.432432	0.479167	0.484375	0.307692
D2280	0.5	0.714286	0.642857	0.653846	0.25	0.392857	0.384615	0.555556	0.533333	0.357143	0.473684	0.5	0.421053	0.32
H ergaster sl	0.44086	0.483871	0.515789	0.373626	0.184211	0.22093	0.371134	0.347826	0.279412	0.27551	0.316667	0.44	0.385965	0.4	0.392857
